# ERAP1 allotypes 2 and 10 differentially regulate the immunopeptidome of melanocytes

**DOI:** 10.1101/2025.05.08.652898

**Authors:** Martha Nikopaschou, Martina Samiotaki, Anna Kanavou, Nikos Angelis, Ourania Tsitsilonis, George Panayotou, Efstratios Stratikos

**Affiliations:** National Centre for Scientific Research Demokritos, Agia Paraskevi, Greece; Department of Chemistry, National and Kapodistrian University of Athens, 15784 Zografou, Greece; Biomedical Sciences Research Center “Alexander Fleming”, Institute for Bioinnovation, 16672 Vari, Greece; Department of Biology, National and Kapodistrian University of Athens, 15784 Zografou, Greece

## Abstract

Endoplasmic reticulum aminopeptidase 1 (ERAP1) is a polymorphic enzyme that shapes the peptide repertoire presented by MHC class I molecules and can regulate adaptive immune responses in cancer and autoimmunity. Common missense polymorphisms in ERAP1 modulate its activity and are found in specific allotypes in humans. ERAP1 allotypes are linked to predisposition to HLA-associated inflammatory diseases. ERAP1 allotypic variation has been correlated with the development of psoriasis and Bechet’s disease, through the generation of specific CD8+ T cell populations targeting disease-specific HLAs. Given the established broad effects of ERAP1 activity on the cellular immunopeptidome, we hypothesized that ERAP1 allotypic variation may lead to broad immunopeptidome shifts that underlie antigenic responses. To test this hypothesis, we generated two A375 melanoma cell lines, each one expressing one of the most common, disease-associated, ERAP1 allotypes, namely allotypes 2 or 10. Comparison of the immunopeptidome of these two cell lines showed only minor differences in peptide sequences presented but extensive changes in abundance that included alterations in length distribution, binding affinity and sequence motifs. Our results suggest that enzymatic differences between ERAP1 allotypes are reflected primarily on the quantitative composition of the cellular immunopeptidome. These quantitative changes may constitute a mechanism that underlies ERAP1-allotypic associations with HLA-associated autoimmunity and variable anti-tumor responses.
