## Supplemental Table 1 for "ERAP1 allotypes 2 and 10 differentially regulate the immunopeptidome of melanocytes"

### Sheet: Peptide sequences
Allotype 10			Allotype 2			Common
Upregulated	Unique		Upregulated	Unique
SEYHPADGYAF	FLLEKGYEV		NESEEVRQF	KLFDNTVGA		ISELLTSDDMKNAY
SEFPKPQIL	CSLAEARLL		ETPDIKLF	NDFIQKI		STAKEIIQHF
SSSYREAVF	SEVILHHEYF		EEMLEIRQL	FIDDANY		KVADPVVTF
SELEKTFNL	EEIERFFKL		EEAQIIQRRL	IDDANYSV		AADGSVKLW
GLIEDHFDVTV	QLIDYERQL		ALLGDLTKA	VLNPETTVV		AVDIVKQVW
SESPIVVVL	RLLEDGEDFNL		ENDIKSYF	KVVEIVKKL		TEVLKNMGY
NRPNLYYEV	SEIVKQSVF		KASGTLREY	VVEIVKKL		EEVDLSKDIQHW
AQLENPAAV	ALLKIEGVYA		TLDEYTTRV	ILDTSVAYV		SEGYPGQRYY
SEIDMNDIKAF	SEAKTPIKW		DTDHYFLRY	EDVETSKKW		EIDMNDIKAFY
SEFRPSGELF	AEQEKTLAL		GTDGHVHLY	SDPSILGY		PDFVAKF
AEINNIIKI	MLNEHDFEV		EEAQIFRP	ILDGNQLHI		TSDDVKEQIY
AEIIKEDLW	EEVKRIQSI		SEVDLAKP	TEGNTPLHL		ALPDQGIAKA
AEIGEGAYGKVF	AEFKEAFQLF		ISTPVIRTF	GENEDLLKL		ALSDSIHTV
SGTLREY	QELDSTDGAKVF		KEVDVSKQL	GVLGVVTGV		DTEFPNFKY
SELPRFQEL	AENGKSNFL		ETDRGMSAEY	LVLTGYQVDKNKDDELTGF		EEVNLNGSGKL
ALANGIEEV	AEALERMFL		VSFAEKNGW	TGYQVDKNKDDELTGF		MEYGGEKSL
AEYDNFFQHL	KLLDPEDISV		AEYPAVKF	VLTGYQVDKNKDDELTGF		TAAPGRFSF
SRAELVQLV	SEFGSKIILL		GLLGNVAEV	VVAGTNY		AETGQVQKI
AESHIILVL	EELTLEGIKQF		KEFFQIDGY	EEVKLIKKM		DEQTPIHISW
IIGRLLEV	KGLVNLY		KENSLITQF	EERQGPPLGGQQ		SADPDNLKY
ASDPYQVHV	GEFEADPRGQLW		ILTDITKGV	ERQGPPLGGQQ		TSQDVLHSW
SEFEIVKAI	QSGEESTGTNIGEALGHG		RVVDIYSKF	GGRPQGPPQGQSPQ		ALSGHLETV
HETEIMPVF	SEGIPIMRW		RGFYSVETF	GPPPPPPGKPQ		TPDIKLF
SELPTAKEY	SSGPQRLV		GLDRLNVTV	GPPQQGGHP		KLMDLDVEQL
CEFSVQHQI	TGSSTDPEALHY		VLDDKDYFL	GPPQQGGHPRPP		GTSTVEITW
SSDRTITEY	EEISTLVQKL		TEHNETILF	GRPQGPPQQ		SATGLARYY
SESFKSKEF	SEIDMSVKAEM		KEFPSILRF	GRPQGPPQQGGHQQ		NEYPSRVAF
SELKFNEYW	SEMNTDKQYF		EEIAFLKKL	IDEERQGPPLGGQQ		EEPQHVLLRY
SEYARPHVM	TEVKVEPMTY		GLYSGVTTV	PQGPPQQGGHQQ		EEMEAFPEKF
LTERGYSF	IRPDINVDV		FLVGERVTL	QGPPLGGQQ		TTDGLGKVYY
AEIEIVKDL	EELKQIIKL		KVVVGGAEW	QGPPPPQGKPQ		EEYQSLIRY
VVDEDHELIY	ALQKRLDEV		GESVIGKTY	QQGPPPPQGKPQ		AEIAVNAVL
AEYDRPNLL	SEVPDSVYQHL		GVAESIHLW	EDIAQKSKAEAESL		VSDSKQFTY
DEIESVKEL	YTVDGQKF		KTSGIINKF	GGRPSRPPQ		EENAVWIRI
LPKQKLI	VHIDVIKLKVEGSTTEVP		IDNGVFEVVATNGDTH	GNPQGPSPQGGNKPQ		DEMSQDIVKY
SEMGVMPEI	EEYRPEFSNF		YLDEYIARM	GPPPQGDKS		ILTERGYSF
TELERKLTF			RVKDLESLF	GPPPQGDKSQ		VEHTPDGVKW
AEFLMKNSDLY			NLDQATRVAY	GPPPQGDKSQSP		SEPDFVAKF
SEAQVQKFL			WEVDVQGSKAY	GPPPQGDKSRSP		RLDELGGVYL
SEIDMNDIKAFY			GLLERVKEL	SPQSPPGKPQ		ASEASRLAHY
TEYTGPKLY			VTALAARTW	FRVPTAN		EQLPQYRL
ALWERIEGV			VAHELAHQW	MAHMASKE		SADGTLKLW
FSSDNRQIV			LEGNPDTHSW	IKGNFHA		QLEDGRTLSDY
AEFELPKTM			EELDPESREY	MLTELEK		NEVDGEYRY
AEVVPTEGL			IDERTGDIY	DTNADKQL		AEDAMRLYY
SEWQPTNVDGKGY			HLAEVLERV	DTNADKQLS		KSYLGSEADVW
RTFDAGEFTGW			VVVGDLVEV	DTNADKQLSF		EEDQAAELRAY
AELTEEINKW			RLAADDFRV	LDTNADKQ		STESSVAVY
GRYPEAQSV			VEELFERKY	LDTNADKQL		RGAQVEEIW
EEVQFLKTL			TDPEALHY	LDTNADKQLS		HEQEAILHNF
GEFKALQEW			EERELEKLF	LGHPDTLNQGE		GETPQTDVRW
GEIDGNKVTLDW			EEVLVAAKKI	LGHPDTLNQGEF		HSDPSILGY
AENPGKYNI			QERDPSKIKW	LGHPDTLNQGEFK		STELNHLGY
YRTDMIQAL			TEGAVEVKY	LGHPDTLNQGEFKEL		ILMDERTFL
AETSYVKVL			AEDLNTRVAY	LTWASHEK		NEFPEPIKL
GRAPQVLVL			KENPLQFKF	MARLTWASHEK		IIIDSVPEV
VLFENTDSVHL			TLAEIYVAA	SVKLGHPDTLNQGEFKEL		EEFQKELSQW
NEVDPGDWQKF			ETEKDFSRY	TWASHEK		RLLDYVVNI
SEVSTVLKL			RMWEDPMGA	FENGKDVND		NRFPAVNSL
CTDGYVLVY			TMADQIVTV	MLAHPYGF		VENVPPLRW
AENEMPGLMRM			VISPHGIASV	WGFMPSDRA		GETSYIRVY
ALSEALTEL			AEHIESRTL	WGFMPSDRAL		ALVVQVAEA
STDHIPILY			FGGLTRAL	WVGPPNDNGVTKE		AASVRPVL
SEVPIRLDY			TDKLKELY	GPPPPPGKP		EEIFGTIGM
AEIDAHLVAL			GVDTNVRIW	QGTPPPPGKPE		SESNFARAY
SEFPSIKTEF			LELDPMAMTQKY	RPAQGQQPPQ		YLHSQVVSV
AEIVSIDTF			KMPEINAKV	SQGPPPHPGKPE		AEQDFISKF
AQFEHTILL			NEVYEAVKNY	SQGPPPPPGKPE		SESAVFHGF
SRPDLPLLV			EMDSERLQY	SQGTPPPPGKPE		GAVRENYTW
AENPSIQLL			SLAESLDQA	DVKFGADARAL		TRNDIVNML
AEGPPRLAI			RLAVYIDRV	LPKIQKI		KSGSPVATF
GEILRTEQW			VGDVTGAQAY	FNEKSKEL		MAAERAVAF
AEIEDIRVL			RLAVYIDKV	NAAPGVDL		SEAEQTLRF
GEVEGHPVW			DLDSRVLYY	RNVSTGDVN		EEIVKEVSTY
AALPNVYEV			TVYTGIDHHW	TPFLVVR		NATKTFREF
SEIGKAVGF			KAINPINTF	QSGTRHTQTSSGGQAASSHEQ		QELPGRLSF
SELTAEKLGF			HLDGQPFLRY	QVSSHEQ		YQDPDATSLKY
SELEKIQKF			ASAIIIQRW	QVSTHKQS		QRALLANAL
QLAQFVHEV			TALPLLKQF	QVSTHKQSE		ASDKETYELRY
NELENFTKQF			VLDPYLLKY	QVSTHKQSESSHG		SESELTRLL
KEVTDEIVKEF			FMNDAIEKA	QVSTHKQSESSHGWTGPSTG		NETLIVSKF
SEFKAMDSI			REDGSFSFY	TEFGGSIY		KESDPSKLQF
AEAQQLITI			EEMLKEGY	EDNVIRKY		AETDFEKRDF
VQTEVNREL			NTISTGLLY	DTDDEIAKY		IENPALLRW
AEVGAAETTL			FISEIIHQL	EEEIGTPRKF		QEYPDLIHI
AEFKEAFQL			DENSVIKSF	SGGGGGGGLGSGGSIRSSY		ASADGTIKLW
TELPKAEKW			YLDNVIGHSY	SRSGGGGGGGLGSGGSIR		EEALILDNKY
NEDNGIIKAF			KMDASLGNLFA	FLPEPMGTA		EEIHATGFNY
QEHIDLGIKY			FIDASRLVY	NPSLVSW		SEAFVIKGL
ASDRNIVLY			VEDELVKKY	DEDAYKKQF		HEIEALKSF
SMDEKVELY			FIFSDTHEL	QEAASLLGKKY		SESLVHESW
SESLPKEAF			KVLEHVVRV	KEEENLLFY		HTDVGLLEY
TLLEDGTFKV			VLEHVVRV	GLDDAEYAL		EEHVIIQAEF
SEVDLTRSFSF			DELGLQKKL	FLALLAGAHA		YSEDLSDMHY
SEHEKIILY			RIMGNIWDA	EEVHDLER		FSSDVTHEM
KEFLPEGQDIGAF			KEVDPTGHSF	GLDTTSTEL		AELDRQIKSF
YTADGKEVLEY			VEWEGRSLL	EELTVQVARVY		SEPDFVAKFY
SETNIVRYM			EEVYAGSHQY	AMDPVSVSY		EELQQKVSY
SEIENVHGF			GEFEKIMQL	IQRTPKIQVY		AEVEGAGVKAW
SEINKPNFY			KLLDVVHPA	IIDVVYNA		AELTPHQTF
AEIDARNDSF			GEDVETSKKW	RVLPPNWKY		SMMDVDHQI
VENLPRTVI			RLPDSGVYV	VVDAVVTQV		HLLEEPIYL
ARTPLVL			GADQTTLLY	HIDLGIKY		AEGSVAREEW
SLFRVITEV			FTDVNSILRY	GLFEDTNL		AESPDELSF
VSFPDVEKAEW			NESLFGKKY	ILDQTNVSA		QTDKLKELY
GVKPPQNLW			TEGGEPYRLY	GVMALQRKL		AEVGIIESI
SEGTPEKPLY			IDEQFERY	ETEIVKKL		SELLSDVRF
VSSFRPNEF			ILYGEVEKL	GPPPQEGNKPQ		EENFSRPQI
NMVAKVDEV			AEESDLSRQY	SQGPPPRPGKPE		HSDQQVFEY
RLQEDPPVGV			DETLRLW	IVDSATALY		VMDSKIVQV
TEITDDLHFY			RETGVIEKL	YVDAVLGKGHQY		QTESQQIRY
EEQLQQLR			YTDNLVRVW	GNVLAVALD		NYIDKVRFL
RLQEDPPAGV			GLGPPGRSV	LLWSQVSGA		SEILDGNQL
GEVTGPATW			KEIVVDGQSY	EAGHRGSAGALGP		AAADETLRLW
GTHKVTVLF			DESQVVTRY	EAEFTKSI		MEVEVDGQKF
SENNRIFTL			SEEAEIIRKY	RVYEIGRQF		GETELREYF
KAVDIVKQV			VITFPRAY	AEIRIIPAKKY		EEVLIPDQKY
TEIILGETKAY			YGEPRKL	FTDTSLMY		EELTLEGIRQF
ITDPDPDIRY			AELDLVLQR	VLVDQTTGL		DEFSEAIKAF
YRPGSVAYV			ILDKKVEKV	RLYDGLFKV		TRIGYSF
SEAEIRVFL			RLADKSVLV	TDILKEKY		EEGPDVLRW
AEALPKQSV			QEVDFFQRY	DEFNLQKMM		KVGSVVSVGW
SEADFSIHF			GLLTEIRAV	GEVDYKKKY		TEIERLITW
VRPDNTYEV			KALSMPEKW	TLAETIQGL		SADPGNLKY
TEALPVKLI			WEQGFSQSF	YLLDGVTEA		AENIPENPLKY
AEQMPQHTL			YSEGYPGQRY	VLFGVETHV		KTKEIEQVY
RSAVTGPGELW			IANYRPTL	VDPSVYGY		KLFDAPLSI
ELLGKAY			HEGEILQAF	YQFTGIKKY		MIEPRTLQY
AEYLIKEGY			FTDPGQVAY	LSDPSGPKSY		FRADNLNKL
AELPLDYKF			GLATDVQTV	LFDYEVRL		KESEVFYEL
SETSVPDHVVW			EEDFPSLREY	SMFGAGLTV		TEHSVLIHEY
EEIIIKKEV			KVLIDIREY	DVGTGYY		NVIERLQEA
NTDHQTQLLY			VLAPTREL	RTLAIARNL		EEWEAEFQRY
SELKDFFQSY			TVDFTADKY	ILDPHVVLL		EESNYELEGKIK
AEAEPEPEL			ILHDDEVTV	KEVDALLHL		IATSQNRIY
GLADNTVIAKV			EESDLSRQY	KAITFVTQY		AESLQPKGY
ALAEALKEV			LDEFYKL	TLLTDPPTA		SESHTDLTF
AELGIRHVL			SLFGGSVKL	LTDSSLKY		RIVEPYIAW
HTDDPLTWDY			EEMAEQERF	GIVGGLSTV		ITQGTPLKY
SEFTGVWKY			EEAEIIRKY	GLLGVTQQL		GTVITPDTW
AENISRVLY			SEDVIARTY	GLGGVFKV		FLLDKKIGV
SENKIVGIGY			AEIIRKY	EEVESLKSIRKY		SSATDAAIRVW
KTVTAMDVVY			RVFVEEQVY	SEDRSVRIW		EEERLSIQNF
SELQSIQRL			KIFEDIPTL	VVKKTLITF		FSDGRVLCY
EGTVQLPLE			IISDFESV	EPDFVAKFY		AAADPKVAF
AEDLNTRVAYW			KSVIDYQTHF	KLGITMTV		EEAAVAIKAM
MENDRVQLL			PSDPKQYRY	SLTSSSSVRVEW		TETSIAKEL
SEASVFDAY			IIDGKIFCV	TLAGDVHIV		SLFKDQMEL
SEIVGSIKM			STDSETLRY	EMEQFVKKY		FTADFVRQL
AEEVEEERLK			KVKVGVNGF	NIDPITMAY		SNIIKQF
EESQIRIEL			KVLDVSNSF	NTDRNIDKY		ALAEEVEQV
TEVDSRWQEY			AEAIIHGL	ERGGLET		AETDLSQGVARW
SEIDKRVQY			DEALIGKKF	SESDLNHSF		REQEAGLLQF
SEKAGIIQDTW			RIIDVVYNA	DEIRLLY		LLYYTEFTPTEKDE
RMISEELVAA			KAMGIMNSF			QENGSLVEI
GEIGGTEEY			VSALRQEL			FKSGIVQYL
SENAERILI			RVLDINPQV			VEMYDPTRNEW
ALIEDEHNL			DETGVLKGF			TLDENPGVRY
QEIRSLFEQY			TEFGHPAAI			KSSKIMESF
AEAKEKIYL			RETDLQELF			SESLLRGIYAY
EELDFQKNIY			KSFEDIHHY			EEGGPPLTL
SESAGGFYY			VVDVVRNL			YAAIRDNYF
NLDPEIDEKLLY			GEGQFATVY			YLADTVQKL
AEIDSIHQL			GEVEQQRTY			AEFVGVSHL
TEASGTGNMKF			YTFPNGAKY			SLDVGGPLRY
QEYPDLIHIY			GVLPNIQAV			RTTLVDNNTW
FIYHGEVPQA			GEEGSARMW			EEFDEKIATKY
EEWNDPPAVKW			KEFDHPNVM			SEENVIREF
YSALREIAF			ADETLRLW			GVYDGREHTV
KLLEIDIDGV			TMLARLASA			REFYTVDGQKF
YENEVALRQ			RELDLSGQGF			GEVLISRVY
SEYDRGVNTF			RLSPVSPAL			HLAELIAEL
GEIDQQYSRF			EEQLGRLY			AEAPGGELM
TEYIPDPERVF			TEYPVQRNY			KAGQVVTIW
AEGVFEKGSF			RVVNVRENF			AEDLNSRVSYW
EEVAELFQRL			ILMEHIHKL			GTVYEDLRY
GEVDPKVAL			GEFADPFKL			SLLEKSLGL
AEFEEPRVI			KEFDGKSLV			NSDPGLAVGY
IATSHNIVY			GLIDGVVEA			SAADGPRVF
SEVLQDLRF			EETQTLVREY			EELNDLIQRF
QENAEIIKL			EEMDLFTKY			ALSDGVHKI
VETSYVKVL			EEEALASKRF			SEVVLEGKF
SELQARETF			VLDSVDVRL			AENQTVVKY
GEVSGLTKDF			KLQDGLLHI			AESELQKEL
SEILQKEVY			GSFGDNLVTRSY			KVTDIIVSF
AEGPNRLLY			KEIGTKQSF			VGLDVAQSW
SENAIVWKI			KVVDVVRNL			TLAQRVKEV
SEVILHHEY			VLKEIVERV			QEIEDKMKGF
YLKDLIEEV			DEARDLIQRY			KTVVNKDVF
SDRNIVLY			ETDIVVDHY			SLAEVNTQL
AENPFLTHL			LESVVQERF			AELGGLLKY
AELNAEDQNRW			MMDPNSTQRY			SLAEGRLYL
SESARQLFL			FRVPTANVS			KAIEKNVLF
GTMPLRNIF			RVFIGEFAY			QEIDGKSLL
AEALATHIL			LEEPTVIKKY			SPREYTGFPDPYDE
FSAGEPRVL			DEAEVHLKF			ALASHLIEA
KVLTEPEVRY			EEAHLNTSF			KEFGPVVIDY
RSGPVKLEF			RLLDMGFEA			SEFIDSQRVW
AEFNRIMSL			GEGAIGSLDY			SEEDLKVLF
EEIDLSGNKL			TVADKIHSV			ASYLDRV
SEGNRISGATF			SEPESIRKW			GEVALGNMY
TEHEPTKMFY			EEEALQKKF			GTDELRLLY
AEFIVAKAI			GLAPTSPHL			AESLYEIRF
SEEDQAAELRAY			FTDEEGYGRY			SEYDQIRYI
ATYMKPEMW			TSDVDLDKY			AEIPNIKP
QEESLRTYLF			RLFDEPQLA			EEVGVEVKL
AETEPIVKM			RVPPPPQSV			ASDFITKMDY
DELEIIEGMKF			ILDDQTNKL			GLIDKVNEL
KTIGYDPII			EELDLAEKM			EEVNLNGSGKLL
SILEHQIQV			KIAPNTPQL			AEILQESRM
AEFEDTLKTF			YDGIYKV			KTDGSFIGY
FGTIRTIDY			IEDPQIQAHW			LAVYIDRV
SSSPEVKGYW			ILDDIGHGV			SLLESVQKL
AEDSVMDHHF			RLQEELEKL			TEVDNYHFY
NEMQPNGKVF			KELFEGVQKW			RTLRDIETFY
TEYTPDPNHGF			KEGLDIYKKF			EEVQRKLGF
SEVLMSDLKC			YLDKGILKY			HEIITLEQY
GMMSTVTEV			FGFPGERTY			ITSQDVLHSW
ALEEQLQQIRAE			REIDYKTAF			EELDPESREYW
AESIVVHTY			HTDILKEKY			GSVSIFRQF
AEFYHPGQEY			GEASRLAHY			SEFFRSGKY
SGSSDGTIRLW			VSAEEALKY			FLDDGHTFNY
SELKNRMEY			ILQDGRIFI			KSSEVFTTF
AELDIPQSV			FEDETVRKF			SEVFLQRLM
STAKCLNIW			WVDPYEV			SEGYPGQRY
GEIDTRFSF			ETDNMFNRY			EEQLQQIRAE
AEAERLLLI			QTDGLGLSY			SETGALKTF
FTENDKEYQEY			YTDFDGTRVY			EENQELVTRW
TTEVHPELY			DENPYVAKL			NEIEDTFRQF
AIVDKVPSV			EEFVPGVKRY			AENGLTVRL
ASETGFLTY			KSDVHLNFY			SEGPLRPVL
KSAQPIEKF			RTIQTPIGSTW			NQFPGFKEV
SEVGPVVSF			KTDHFIFTY			SEAITFQKL
SEAEMRLFY			LSDIVIEKY			KVNVDIINF
AEIEKLGQKY			SILSEVQQA			GEFQTQHSY
TEEEKNFKAF			YLDPRITVA			ILDSRLIAA
SEASQGFRF			KIKYPENFF			KAFDYPSLF
GFSFVRP			SEDGSLHVF			RLIEESVTV
SLDQPTQTV			DESIIPKKY			KSLPDTELM
GETEVLKVI			GEDPYPHKF			KVNAMTFTF
AAKNLQEAEEW			DESNALGKKF			KLGSVPVTV
ANVVRNISY			DEAAFQKLM			HTRDLQVQL
AEFRDPLGY			EEVQVDPRKY			SRSGGGGGGGLGSGGSIRSSY
AEVDVTRDI			KEFPEKQEL			SAFPEVRSL
EESLRTYLF			TLDDESLKY			TDGKVFQF
EEYPDRIMNTF			LTEQYNEQY			AYGLSREV
SAVDFIRTL			PTAVVPLRY			GEANGVWKY
TLRDIETF			MEDEVQRRL			SETDMVRQI
QLIDKVWQL			LLDQGQLNKY			VLERVNAV
SEIMAHQKF			KQLDVEAAL			STPDHIREI
SEGPPLTSF			TESGLNVTL			AEIEIMKKL
NSELSCQLY			SLLDDLHSA			SETGFLTY
AEIVEGENHTY			EEFAEGSKI			KAGIIQDTW
ALHDILTEI			KLFHEVVQA			NEILGSLRW
KLNPQQFEV			KEVDPASNTY			SEVVAIKKM
FSSIEREEY			MSDVVKGVY			ALFEGKVQL
RLSEEPLQV			LDDFESKY			TEFKVDSDDQW
KLDQDLNEV			EEEEALQKKF			KTGETMIQW
SDPGHYSF			VSDPVGVLY			KIGSIIFQV
GEVDFKEFI			GTVEKEATF			SEIADPTRF
FTAERSSYY			LTDITKGVQY			QEVNELLQKF
RVLGVSDVITW			LTRPGSSYF			TSGDYLRVW
AEFEVVRTI			LDDPDLKY			GSNPHLQTF
NRYDGIYKV			EVDKVTGRF			SEFGLKISF
GLDDIKDLKV			EEEALAKKF			ALEEQLQQIR
AEKLITQTF			RILGSDTESW			KTLPDILTF
SNSDVIRQV			KVLGIVVGV			QEDLRTFSW
VPGEIVE			EEQAVRPKY			EEALHASHGF
MSSPLSKEL			VLDGKVAVV			SISDVFRQY
SEIPQTERM			ELDDTLKY			ALISNSHQL
ASGTLREY			SEVPVDSHY			SELDLISRL
AEFPDHLGGGY			LNEEIARV			GTDGGRYDVY
AEVEPGVHL			GEYAGLATI			TEEFNREMFW
ALIEVGEGV			GEFDGSVTF			GEWASGGVRSF
AENISKDLY			RSFPSVREL			ASTPVAREL
SEFENQGSRPLF			GLNDFIQKI			ADALGEEW
VSHPNEVSW			GLDPARVNV			TRADLIFTV
NMYGKVVTV			YIDDVFHAL			GTVLKTSSW
SEAGSHTLQW			RVYVDITTY			RSDPSIMNW
ISKPPGVAL			EIDKNDHLY			TADHNLLLY
SRADLIKQY			REGGVIVDY			TRIDLIQKL
GEHLPVGGFTY			NMMSGISSV			EELEQKYTY
FLDESRSTQYM			DSESSGVLY			TSFEQHVLW
SEISSATKL			ILFDPKTSV			EEMPATKGGFSF
ALLQSDVRL			AGFKDIRSY			GEVPSGAYGY
ALNEQIARL			TDPVVADY			ATLKNPILW
SLADVHIEV			KELEDVNKW			SELDLTYGNRY
LQIDNARLA			RLLDGAFKL			KILEELQKV
GEIDHVHIL			ILSESLHSL			DEFHNPLAY
LPGAEVL			KMDLDNNFY			ALNELLQHV
TLYEAVREV			FDYEVRL			RTTDLLTDW
FTEAGLKELSEY			NMVDIIHSV			SASSLARAY
GQIEVVPEV			SVLGAITSV			DRNIVLY
GEVLRTNQF			TEFHPGTTSF			IEIENFKSY
ALTGHLEEV			EIDDVYEKY			QEIDGQALL
RVASVMQEY			KALEDLAGF			AEVAAEKSF
RLVEIQYEL			YLDYDDTRY			VSFEPPKW
KEMPAVLVF			RLIDLGVGL			LASYLDRV
KLPEKWESV			YTDVSTRY			SLLRDVPLA
QLVDIIEKV			EYGEIKNI			SSDNATLTHY
TEFAGKGLRF			AELELIVQR			QTVSPAEKW
FVRDMIREV			YTYRGPKAF			DEVERVITI
AESLFREAL			RLLGKLPEL			YSDKYFDEHY
AEFTKSIAKF			EVDPASNTY			TAAQVARVL
SEFGNHYLY			AEFIVGGKY			IEDPGTLHIW
FTATRPGVY			RVDELLEKY			NEDEPIRVSY
SEREAIEVF			EIQTAVRL			TEADVGITKF
EEAEVINQKL			GEFDLVQRI			VITETVVEV
AEAEKTFSY			NEPILYGRSY			AEGIHTGQFVY
TEAFLADAKW			HLDTLTEHY			AEAGAELGLY
FVDKNNDLLY			GILNPSQPGQSSSSSQ			ISNIIKQF
IRAEPLNSV			EEEKNFKAF			RVQGFQVEY
DEVFFSEKIY			TLNSAAVTV			GEVVALKKI
NEDEDSPNKLY			ETTFLVDKY			ISDAPAPAY
KLDAFVEGV			TLDAGNIKL			MELDDTLKY
AAALRDLSF			FATPFLVVR			RSLSTTNVF
ESDSRQIFY			KSIDLIQKW			QEALIRTVF
GSYSGKAADVW			DLDDAQRTLY			ITHIVNQNF
DETDSGAGLKW			EEESQRLSW			SEDGTVRIW
YENEVALR			TDELRLLY			AENIQPGEQKY
IENNHILYL			TRIPKIQQL			EEPPSKPSF
SLMSHAIEL			KTFQGKPIM			ALVQDLAKA
SEFKEFSQSF			GTLKGHNGW			TLADVLYHV
SESAQSKML			EELLTSTGF			QEPDFEEKRF
AGVSESRIY			ETERLTDDY			ATAGPRLGW
AEAEQTLRF			LTELIDRY			SLQDEIQRV
AEDVKLLQF			KEIRDINRVY			QEAGIKTAF
SEMRFVQDL			KVFLGRDTY			KIADFGWSV
ASEDSVLLY			RMVGQVLGA			AFQERLNSY
SEVGSVVSF			EAEVLVRGL			TEVDIKMKF
GLSTEGIYRV			EELGSKAKF			GILNPSQPGQSSSSSQT
RSVDVTNTTF			HLFETISQA			RGLDLPQVTW
GSIPDERLY			DELKIPIRSW			KMAEMLVEL
TEIDEKEYI			KETEIVKKL			EEVRSLVTW
AEITDKLGL			DGKVFQF			KSYAGEKIL
SVSIFRQF			EEEFIERCF			TENDIRVMF
ALRDVSEEL			RLYQGINQL			FLDESRSTQY
AEASVMTQL			AEGIGTGW			EEVGVEHLL
AEALVSKGL			EEIAQLARQY			VEINIDHKF
VSKVKEA			QENPFFRKL			SILEDPPSI
GGLALTETW			DEFDGKVTY			GLIDHQTYL
FVKVYNY			ELDVVREIY			EELDFQKNI
AEVLEAHTI			ELERQFEETQMKLFG			KTLERSYLL
HIIENIVAV			FLFGEVHKA			EETQIGGERY
AQYEDIAQK			VLSELAARL			FLSEHPNVTL
AEALSKMKL			TENQSGVSF			TEQDLKEYF
TELERAFGYY			YAVEGRDL			SEDQVQIHTY
AEASVDPSL			KEWETIRSF			SEFDFIVRY
ADDFRIK			ITAPTVRQY			GEIDKAIKF
VTSTVFRSP			AVTALAARTW			AEINENNVREF
GEMPTSVAY			GVFEVVATNGDTHL			SLLENLEKI
TNAENEFVTIK			QEVFGHAI			NELPGLKW
IEISELPVRTW			DLVVPEKW			EEMYDIFGKY
ALLGKIEKV			RISGVDRYY			GTYMGHTGAVW
AEFEKIQKL			SIFASPESV			ATEGDVLNY
AMIELVERL			GEYEERKLI			EESLNIVKY
NLLPKLHIV			DMDKVLLKY			AEASMISKL
NQTEFERVF			KLISELQKL			RAMLAIEDW
GLDIDGIYRV			GLMDTVKKV			KVRELELVY
EENTNILKF			ETDLSIPTSPTSKY			QEWDGLVRI
ALNEKLVNL			GTDKTLRTW			ITDHGSLIY
VATTRDYYF			LLDVPTAAV			YVDDASWMRY
KTFTTQETI			RMLPHAPGV			SEASRLAHY
AEASAIVEY			QELLAEHY			VMAPRTLLL
RLYTEPLLV			REATGKITF			QEVGYTIRF
TEQSQIKGYVW			SLAGGIIGV			TEHQVVSSDF
ATDRWYDEY			RMFDGKFVV			SMGPVRVAF
SVTEIQEKW			FLDITNPKA			GEVESAKLI
GLIEDHFDV			AVWAGPAQA			SENPGQTHF
FVNDIFERIA			GSDDGVLAY			QEIPVNVRF
VTSPIRASY			RPELIEY			SEQSLGQKL
ALLDRIVSV			KVIGAGKSW			EELGFRPEY
AETEGYLRF			YTDQFSRNY			RTIATALEY
SLTGRLDEV			RALKEITTF			GEVPSYNAF
RENTQTTIKLF			GIDSSSPEV			YLDWTIERV
AESAPAWRL			GSWDGTLRL			QEVGYSIRF
ISALPEDKGVDLY			VLSNVEVTL			GEAEALARVY
AEAEAVREVY			VAPPARVAP			EAEPHPLWEY
TEHYDIPKVSW			QLIDIIHTA			AEGTFPGKI
TLRDIETFY			TTSRVLKVL			ALADGVQKV
ARFSGNLLV			VVKKVNAVF			TEFTPTEKDEY
QLDERRLYY			ILDETVNSV			AEMELQAKL
AETVQTVRY			KILDLETQL			NLAENISRV
SEVDFEERF			LLDDTGLAY			QVDPLSALKY
AEYGHFVDI			SLLGGNIRL			AESPVFKEL
ADKVHLMY			GLYDGMEHL			VTDGPGNYKY
DTSRPLGDSMY			KSLEDVVRAY			RSLPENIQF
KMVEDLISV			HELVLTTKEY			EEINLQRNI
RSASLEDLW			FLDDVVHSL			VFQYRLVEY
TEELAYLK			SIYPSPTGV			NEYESRSLW
GEVDPTQVHKSL			RLTPKLMEV			SLTGHISTV
GGGGGGGLGSGGSIRSSY			REIEGRAI			ISDLIRDSY
SEIHMTGPM			LSEVNRTGTQY			TELDTPKDL
GEVPIKVTW			KISNIIKQF			YADNQVMHFY
KLFDRPQEL			VLDIPSKY			GTIKGQFNF
AANPHSFVF			VIAEILRGV			RVVDFDETW
SEVDLTRSF			VIDEVRTGTY			DEIENVAKQF
QELSGEDMHQF			GEEEALRQY			KSKEDLVSQGF
EEVTLQTGI			GLDNETHFL			NEFIDASRLVY
SEDNRILLW			DKIQLINNMLDK			KSDGSFIGY
SEVELGGNGL			RLASYLDRV			EELPHIHAF
ASGRFGQDF			LTDPDGALAK			FQYPDTRYL
GSNPARYEF			LTDYDIRFY			DPILYRPVAVALDTKGPE
AETPDIKLF			TEFGPGTAY			KEMEQLLEM
ALLDKLYAL			VENPTATEI			ITTKAISRW
ALYDNVEKL			KEHDILSQL			KLADQYPHL
SSVPGVRLL			GEDSSVIHY			ALDGRETDFY
FAEHNDLQY			NLYGQPVAA			AEDIFRKAL
AEFPDEPKW			LTDFIQKY			EEVTELLARY
KTIGGGDDSFNTF			FGIDLDTRV			IMLEALERV
GEIETIARF			ALAPGLPTA			EELKETIKKL
FSAFLEKEY			VEDEGLRVF			IIMKDVPDW
AEEQLLKHGW			GLSSDLQQV			SLLSHVEQL
SENGVSKDVW			ILDPCIYRV			KVAPAPAVV
GLIEKNIEL			GLVAGGIIGA			EEVEQGVKF
QLLDFERTL			NTDSPLR			FSVDSPRIY
SEMEMAHLY			YWQNHPEL			AEGLGVAVY
STDPREALQY			TEIDGRSISLY			RTDGKVFQF
AEVLQSTQRF			VLDEGLTSV			VAKVGQYTF
TSGIINKF			VAFKKTFSY			IIISTPEKW
AEIRSLVTW			EIGDVENW			AEADPLGRF
ASYSGKAADVW			TLDGSLHAV			AEVELASRV
KLQELNYNL			REAPERPSL			SEIEAKVRY
EEHFRGQEF			ALGEVIEA			QEDPNYSPQRF
ALSDHHIYL			NLDSTTVAV			ILDSGIYRI
SEMDSERLQY			EEADKLVRQY			RSGPFGQIF
NEVSKIVQTY			RLAPEIITA			NENSLFKSL
LLGKLPEL			GLDSGFHSV			RLFVGEPVW
KVFDPVPVGV			GEDIRKLDY			ITDVKPGNY
ATDLTREVY			GSGPAYAF			DEAPVLDVRY
EEIQTVFNKY			WLAEKLPTL			GSADKTVALW
ITDSAGHILY			VTDLAGNEY			SAAELRHVM
ELALRLTEY			GVYGDVQRV			AEDMETKIKNY
ITDFNNIRY			KYGPIRQI			GLIDRQVTV
RLIEETISI			DEGEITKSL			SESSIDRLM
SDDGTVRIW			EVDPTSHSY			QETSFTKEAY
ALLERGYSL			GENDRGVSF			AEAPAGPAL
AEDENGKIVGY			FSVTGRVL			SSAPPRTAF
TESQVVITL			TEDIQTRQY			EEIDLRSVGW
NVKVDPEIQ			GVLDTLTKV			KLNATNIEL
SIIGRLLEV			EEGSARMW			MLARLASA
SSTPHNVSW			EELYGYLKKY			TEFTDHELQEW
VTDNAVYHW			GVGPIRKV			SEAPEAPLL
DEHEGPALYY			TIDIGVKY			IQRTPKIQVYS
TEHPKINEW			IVDPGYLGY			NESAIFHGW
TSVPDHVVW			GEDTIRQAF			SEAAINRQI
QEVIKAYGF			GETIIELKY			EEVGDFIQRY
YRFGDSQQL			DENEHQLSL			SLAELVHAV
AETARLTSF			TMIGEIAAA			AEVDKVTGRF
			KEYVGIVRL			AEDDFKKVL
			GLDALKVTV			RTMELLTQNW
			ELEDSTLRY			AEFDAVVGY
			KLGDIMGV			SEMDTSVKF
			TTAIAEAW			LAKNFFNEL
			IFSIREVSF			QEFEEKSGRTF
			EADEYLDKY			STDPEALHY
			GLADGLVQA			DTDISLIRY
			EEFLIAGKL			EENSMRLDL
			SLFSMLHQA			NEMMSKEQF
			YLGQVTTI			FLDASGAKLDY
			QVSTHEQ			AELELQKQL
			VALVHPDL			SEGGPPLRI
			TPEGEFVSMGVISDGN			EEGPIIKEI
			TDAYLDQY			GMAERIPEL
			ILDAGGHNV			EELEKLQQY
			FLADIVQKL			AENPDIFAV
			GEGAYGKVF			MLDSHEELY
			VMAGDIYSV			AEGTAIKDL
			SLADYITAA			QEFLDRNSQF
			EVDVSKQL			GENSGIGKLF
			DENGKIVGY			NLAEKLIGV
			LTLEGIRQF			ATHSPPTDLVW
			TDGHVHLY			IAEKETLEY
			SLGDWGAEA			FLDEKTHEL
			GLSPSIQTL			AESDFASTF
			VLDEGKMKL			AEGGYPLRF
			VLGTLEEV			SEFLKQAW
			DKVHLMY			AEYIEKVVY
			GEDDKAFVW			EINNIIKI
			AEFGGESF			MENIHSEMY
			YSDQGIDY			RLEIEPEWAY
			REDNVIRKY			STDKAEYTFY
			EEEAARLF			NLAEDIMRL
			REYPDAQGF			GEDTFVHIW
			VLGELVPRL			HSFLYQPDW
			EEETTRISY			QEENLKLKY
			EVEIQSHL			GVGPIRDV
			TEFLGKEM			STDPSVLGKY
			FVDMGHSAY			VLIDYQRNV
			VEDEVTQRF			NEASVLHNL
			QEFIRVGY			ISKALVAYY
			VTFPDIIRNY			RTLPVAQAY
			GVFDGLHTV			AESLIAKKI
			VLDVDLQGV			GSDCTTIHY
			DLDSRVLY			EEFPGGLTI
			GEAGDTVQF			REMNPNYTEF
			DKYGLGY			EETRLLNIL
			SVKLGHPDTL			SLSEKTVLL
			DMGHLKY			KAFDFPSSF
			SVASTITGV			EEFRHVIAW
			TLGNVLVTV			GSSDGTIRLW
			FVWSGTAEA			KVLERVNAV
			EVDPTGHSF			TLSDLRVYL
			WEDDVNHSF			GEYGRHSLY
			FVEEQVY			AVNPRDPPSW
			EETIGRLL			RIVEPYVTW
			HEIYTVGKRF			EEVRQGLKAY
			GLMGIIQRA			EEFEYQRSY
			RTFGGNKLY			NEEGFVRLY
			DEFSEAIKA			EVDLTRSF
			DSDMQTLV			KTLEGEFSV
			TIHQIVRQW			LEHEYIQNF
			VNVEINVAPGKD			RLIQESPTL
			FLYPGLADS			SLAEGLRTV
			GEDSTYKFF			GVFEVVATNGDTH
			RVLDQMRSF			SLANNVTSV
			IENVASL			KTVEPLEYY
			VFHPRQEL			SSDGTIRLW
			GLKGRVFEV			SEMTDKLGL
			QSLQIFRKW			NATKLERVF
			SDYFISY			HASDRIIAL
			DEDVTSKAF			VTELHVISY
			VAVGSGLSW			ILTESEIKL
			VDSYVISY			DEVIIPHSGW
			AVDPGLLGY			KTLDDMISYY
			YQSKYEEL			KINEAIVAV
			GLGDVAEV			LTDDGNKWLY
			WVDPYEVS			VMNPKPSSW
			VMVGELVGA			SELDQIQRY
			VATEQPEL			TEISLQQRL
			VLLDHLSLA			ELDAVQREY
			RELLPVKKF			ATEDPWKTNY
			ILNPEVVTV			KSFDSPSSF
			GSLEVIRKW			GSEDGTLRLW
			GLDSSLVAA			AAAVPRAAF
						EEVAMRKLV
						VTEKDLLLY
						SEEEFLRTY
						YIDEQFERY
						QEQEIEQRL
						KTIEVFDPDANTW
						GVIDVITKTW
						ETDHINQIGY
						NELNIIHKF
						VLNEYFHNV
						QEDEVMRAY
						NEAFGDTKF
						EEIGSRNFF
						EEFTHKDGVW
						AEGLIEDHF
						EDNGIIKAF
						YLEETSIRY
						DGSSLPADVHRY
						EEMPATKGGF
						MAADGRLVF
						VILPTVHEV
						TVDGPSGKLW
						AEAYLGKTV
						KTFKDEELF
						TEAPGGYKF
						GGYVKLFPNSLDQTD
						EEFETIERF
						RSDPGHYSF
						KTEDPDLPAFY
						NELVSTHGY
						EEFGRFASF
						AEYGEIKNI
						KLAEALPSL
						SELEYDMKKY
						RVSDINFTL
						RTILVDNNTW
						SEGPPLRLW
						ASEFPGAQHY
						AIDNPLHY
						AEEEGVNKF
						REFPDRLVGY
						LSEINKPNFY
						LQELAELEAKKAKM
						STFDAGAGIALNDH
						RSYGDMHSF
						VDKVTGRF
						FVYGEPREL
						KRSDGLLQL
						RVFPDKGYSF
						GTTTLAFKF
						MTEEEQIAY
						EEADGGLKSW
						FLDSTGSRLDY
						ALMDEVVKA
						ALATLIHQV
						QMFEGVARV
						GEVISTHQF
						KILDYEVTL
						RLPIIDVAPLDVGAPD
						KEIKDILIQY
						SMSADVPLV
						ETERIVTTY
						GEGETLLKKW
						HLVPEVPTV
						YGPIRQI
						IESVIKELW
						FTDPRTMGY
						SEAGPNQTF
						TLEEPKQASVTY
						KEYEPEMGKVY
						IEHGIITNW
						EEFELLGKAY
						KLGEIVTTI
						TVYPKPEEW
						EEYEARENF
						RLPEAIEEV
						AEQDLIREL
						QEEIGSRNFF
						RSMEDFVTW
						ISNSPRVI
						SEIASMLY
						SMLEDVQRA
						ELFEGVQKW
						VLIPKLPQL
						SPSAAIYNIDTSSESPD
						RTMDDKTVF
						QLLGSAHEV
						SESLFVSNHAY
						GEDGYVRIHY
						TASPVIKAV
						HLTDITLKV
						GEDIYTAGKTY
						YLEQLHQLY
						ALDEVFTKV
						LSDKNIEQY
						SSEVFTTF
						AEGEIYTKL
						LEDGRTLSDY
						SVDPHGFISY
						GELSLPVHL
						YEVEIDGKTY
						KALEVFPEF
						SLIPTSPQV
						QEIYGGSDSRF
						GEFSEAIKAY
						QENNLLKTL
						GESVLKLTF
						EEFPNTCKM
						AMFDKKVQL
						VTRQGALW
						DEDPTGNKALW
						AEDLVVTKY
						FVDDYTVRV
						GTINERPEF
						EFIDSQRVW
						IIDERTGDIY
						SEEGLLRLY
						ADGIVSKNF
						SEAPSGESRKF
						EEAQMINRF
						SLMDLQERL
						NDMDITKSY
						ILMGVLKEV
						AEADAIIQM
						STDKFKTDFY
						SLIGHLQTL
						TDPSVLGKY
						KVIDEIYRV
						KSFADINLY
						YEMEVSQRL
						TEAYIAQRF
						SLADLYFRA
						AETSYVKV
						KSFENIQNW
						KLIEELETL
						VADKVHLMY
						DMLQLEY
						AEGPVVEKI
						VTLDGIPEV
						KILPTLEAV
						ALAPGVRAV
						VLADLKVQL
						EEFLRQEHF
						GTLSGHASW
						RTEEALQLY
						TLIGLSIKV
						YLDEGRLRY
						AEVAEHVQY
						SLYEMVSRV
						KTLPTEAMW
						KIGDEPPKV
						REAFLVPAY
						RTDPVVADY
						SSDPGALMY
						GLPDFVKEL
						SEVDVSDLGSRNY
						SELGSETRY
						SENPVPLTV
						SESALEKKL
						ILDQKINEV
						AEGDLIEHF
						EELLGDGHSY
						RESDQLFKQY
						VENNLILKM
						SLDGDLAGRYY
						YLGRLAHEV
						KAMTGVEQW
						SEFGIPKKT
						RVDPDVAQHW
						SEMPAAKRL
						EEFIGKIGI
						LEALERV
						KEFLKPEKF
						FAYDGKDYL
						LLDPSQKNLY
						GEKEPDPKTW
						ILSEVQQAV
						AEMDGFKP
						RADDARQLF
						AEIFGKVL
						RTVIIEQSW
						KVIDYVPGI
						ISVPIFKQF
						RVYTSKSDVW
						ATIPNARQF
						KMFSDEILL
						HLSNMEVQV
						KMMDVTVTI
						KSKDILVDL
						AEDAPWKKI
						DTEKELQALY
						SSGPERIL
						SLLDKIIGA
						VESVVIKNL
						KTEVNSGFFY
						SEHGINIDL
						YVEGVHQQY
						NLFDRVVTL
						KTRIIDVVY
						TLDEKIEKV
						LNDPNPMKY
						DLDLESPKSLY
						GEWTPTLQHY
						EESGARINI
						TLFTKELVL
						HEAEVLKQL
						EEASLLHQF
						SIKELNERW
						KALEAAGQDF
						ALLEMDARL
						KLTENLVAL
						VGLPAAGKTTW
						YTETEPYHNY
						ITEDKTELY
						KEMGIIPSW
						RVLSDLDQKW
						AEGIHTGQF
						VVLVEPKTAW
						TEVPVPTRF
						VIDVGSEW
						RLWNETVEL
						REEGTPLTL
						KAIELLQEF
						SSDSVGGFRY
						RLDAVTLLY
						DELEIKAYY
						KVIEINPYL
						SLHDAIMIV
						EEAWINEKM
						YIDENQDRY
						FRNGLGNQL
						RVFPEKGYSF
						KAVEDIHGLF
						LTEVDNYHFY
						VEQGIDAKW
						GILNVSAVDKSTGKE
						EESEAYKSL
						FGDSGRLYY
						NLDKNTVGY
						KSFGSAQEF
						RAYPDANLL
						YADPVNAHY
						KILEDVVGV
						KEVEVIGGADKY
						FLNGEVIRL
						EEIPVSSHY
						QQILSLLESNKDL
						RSLQENIAY
						FSDYLHPQY
						GSYGSLARF
						EEQDLVWKF
						SEIVGKRI
						AEELFARKF
						SEDGTLRLW
						ADFAKVLEL
						AEAFGKIV
						RNVSTGDVNVE
						VTDKSMVDKY
						GTDRNAYVW
						EEFDRLVKEY
						KTYGEIFEKF
						KSRPELLEY
						KEALPKAAF
						STSDVVRQY
						RILVDQQVW
						GTEFGGSIY
						LTDRGVMSY
						SLYGGTITI
						TVGLIRNL
						RIIDTVAQV
						FASGLIHRV
						YLTKEDLRV
						KSFVKVYNY
						KEGDIVTLI
						NENDIITHF
						QEDGAVLVY
						EETKQILRM
						TDNLVRVW
						YLDDPDLKY
						VSEVSSLNY
						GVDVTGPHLY
						EEFLSKVSI
						VLMTEDIKL
						GLNEEIARV
						ATELTHEDY
						FSETGGGEKY
						KLSDLQTQL
						FFSEREASF
						SILETVTAV
						KASLRELAL
						SEELLSLKY
						GEAVVNRVF
						YTDKIMTY
						TEAEIDIRL
						DEFPEVYRF
						KTLIEPFTL
						EEDGQLKSL
						VEVEGDNRY
						GLDIPTVQV
						KLQEFLQTL
						RALPGKEAF
						EEFLNGRAVY
						KSLPGAEDY
						FLDPNNIPKA
						EELFFDYRY
						RENYDIIKTY
						KPPQYIAVHVVPDQ
						AAAAAAAAAW
						RTMQEIERY
						SEDEIKKAY
						SEFEELERKY
						VESELLHTY
						QEIGGPRSY
						VTEIDQDKY
						SDPNSSIFL
						NVDPVQHTY
						KEVNFTSEL
						GENVIISHF
						KLDVGNAEV
						TEFPNPLISKY
						RLLGEQIIL
						EEALASKRF
						EEAQFETKKLY
						GESSFTYRAY
						TTLEHQKTF
						AEVELSARRL
						EEPTVIKKY
						RLFEEVLGV
						AEIPVNQW
						TEGVVSVSW
						GEDRAILLGL
						SLLENIAKA
						FLEKLLPPV
						YSDKYGLGY
						FLDNERHEV
						AIDEDVLRY
						RLQESVMEA
						REMDVIRNF
						EEIDEKIGF
						TLSERLWGL
						KLVKEVIAV
						RSIPMTVDF
						YYGPLRTV
						VSDPSSPQY
						QTDPSGTYHAW
						SLLDLHTKV
						EELFARKF
						KEIEFQKEL
						ITDKNSLAY
						FLDDFESKY
						EEMLVPRKM
						EEQKNLHFF
						NLDSQRLQY
						RLNEAAVTV
						KEAEFLQKL
						RMFLENETW
						KEEQVIQVW
						HTFQNDIHVY
						FVETESVRY
						KEVQTIEVY
						RENEVSTLY
						TEFPSKQVF
						GLVGSLQEV
						SIAEVVHQL
						AEEDFYEKL
						SETDLLNRF
						ADMGHLKY
						NEVVAGIKEY
						TELLLKEGF
						RLSELGITQA
						EEFSRAAEKLY
						EPDFVAKF
						EENYGVKTTY
						NTDSPLRY
						SLRNYYEQW
						EDLRTFSW
						FLDKSGLQGY
						QLDRISVYY
						TERGYSF
						VMAPRTVLL
						DELKDVYNHF
						LLDEHHISY
						QSSDLPRY
						QVEPGALRY
						KTVAGGAWTY
						TLDDLIAAV
						PTDPKVVVY
						SVSPVVRVA
						KSDLFFHDY
						YEDGSIRIF
						KEAEIIKQL
						GEVSARQEL
						QEFGVPHQY
						YSTDENFRY
						EEYLTKELL
						DEAKILKSL
						ATDAAIRVW
						FLYDDNQRV
						ELPGRLSF
						AEEEIMKKI
						GLKNGVPAV
						EEIEGFRY
						RENDIKSYF
						DEIDAIATKRF
						YVDDPYQKY
						SSDTADFRDLY
						EELGNHKAF
						EELGHTETY
						ELERLTSLY
						SIDLIQKW
						GEFLGMKGF
						VLDERSALY
						GEIPDRLQF
						QEVLDMHGF
						RTYDKDITF
						SLLDLEQKL
						KSFEDIHQY
						YSDSLVQKGY
						FEIETKQGTQY
						RTVYFSEQW
						EIKDILIQY
						ELGGLLKY
						KLSEIVREF
						RTLALQQQL
						GSIEADFRAW
						AEDELFNRY
						EEGDLGPVY
						QEQLLKEGF
						QLDDLKVEL
						VLDEAFQRY
						TEANVVRKF
						RTMEIESTF
						ASDDGTVRIW
						TEAETIQKL
						SENLLGKQF
						KAVDERQLF
						FSEEGAVGY
						EEIKEMHGL
						SLFPGKLEV
						TEHDLLGTEAW
						RLDDAIHVL
						FAQDVGRMF
						YLDPNQRDLY
						AEFEQGHQF
						TIMPKDIQL
						GLAESVSTL
						FYGIIRNV
						EEITTGSAW
						ALFSGDALSV
						VSVTHPEL
						FEDENGQRW
						DTDEYVLKY
						SDKYGLGY
						ESDINSVRY
						NELDAVQREY
						VTDSIRDEY
						RVINEEYKIW
						KIIDFIYTA
						EEHPELQQF
						YSEDHIIGAY
						KTVDGPSGKLW
						SEALEAARI
						KSLSEYNNF
						RTVEALYKF
						RLMNDMTAV
						EERGFDKAY
						EVDPIGHLY
						KVLDFEHFL
						ISFKEVGNY
						TDSPLRY
						DVDIRKDLY
						EEADDWLRY
						TEAMLYEKF
						SLSDHIVLL
						DEIDAIGGRRF
						EEIFVSKKL
						GSDGLVKLW
						ILAAVETRL
						FLFQEPRSI
						APNTFKTLDSWRDE
						SAAERLLAA
						AADETLRLW
						GLTEALHFV
						QEISEIEKRY
						DEVSFIKKL
						EEFTVRDGY
						NTEEEGLKY
						NLYPFVKTV
						LTDDKLSQY
						IADMGHLKY
						EEGDRVITY
						AEAYLGKKV
						TLFDYEVRL
						KIFEMLEGV
						KSRDLSLLI
						GLMTTVHAI
						GEVDVRSAY
						ETDLLDIRSEY
						DEAAISKLY
						SVADTVARV
						KALDVMVSTF
						DEYGRPFLI
						LTDRELEEY
						KLLEAQSHF
						EEGLVNNKY
						LFDPARPSL
						ILQDRLNQV
						LLDLDEELRY
						TLYEHNNEL
						KENSIITKY
						QEVTQDLHY
						RVIGTLEEV
						YLGDVSERV
						RTLSGMESY
						RETSMVHEL
						KAMELIREL
						QVGIDKGDIPD
						SEFPGAQHY
						QSAVGFEY
						VIDPVAPRY
						RLMNETTAV
						EFEDIKSGY
						KSLENAIEW
						KETDVVLKV
						TTEERTQLY
						RLADALQEL
						KVRVGQETF
						EELKELKEY
						EFVGVSHL
						KTVVGGAMF
						GLAPQIHDL
						GLVDQLVKA
						EEVDSSVKKI
						GLIDENPGL
						RVQEAIAEV
						HSDPESDFY
						QMAEIAVNA
						QEFNLPVRY
						LTDFIREEY
						QVDLSVHAY
						GTDGQGGTFRY
						EGLDIYKKF
						AATPAVRTV
						KEIGAVKYL
						EERVINEEY
						GLIDELNQA
						KLLGELHTL
						RTLGEIPTY
						RVIDVGSEW
						YLEELSQRY
						NESDMIRNW
						YPKPEEW
						RLLEATSYL
						TLNDREYQL
						LSERADWQY
						SASPDATIRIW
						ELDPMAMTQKY
						ETDLRNHFY
						KEIFLRELI
						SPREYTGFPDPYDELN
						GTATSQRFF
						KSFVLPSW
						SLADIAQKL
						LTDPEAAKY
						SVFPGARLL
						EIRDINRVY
						EEQLLKHGW
						KEFIGQQLI
						GSASVNSRW
						NSIKELNERW
						GLDPSGARLV
						LTDDDLLRY
						TELDQVRKW
						FPDRLVGY
						QELQEINRVY
						QEIEEIRQKY
						STDVSDLLHQY
						KLHGVNINV
						ITDHLDTQY
						ALLSAVTRL
						DLDHSIGTQY
						TENTEENRRFY
						EEIGTPRKF
						IAYPSLREA
						GLLEGVRGV
						YLDQISRY
						EEFNELLSKY
						RTEPFQDGY
						KEIGDVENW
						RTQMPDPKTF
						ETFYSTERY
						GEISGTIAI
						GLIEILKKV
						QEYEFEKQF
						KEGIVFKSL
						DEIDAIGTKRY
						KILDLETEL
						TELDLYKKM
						VASIKTGF
						KDLVVPEKW
						REIQTAVRL
						YTDKIDRY
						NEGQTALHY
						REPAVKLQY
						KIQEILTQV
						EEIAIIPSKKL
						ELEKDMHYY
						EEEAARLFY
						GVNPSLVSW
						GEVPFNHEI
						KSELLVEQY
						TFGERVVAF
						TEVTGHRW
						SEDLLKEHY
						RLFDDVPQV
						VTDAVALRV
						EEQDILQRL
						TTEESLRNYY
						EINIDHKF
						QAFPNTNRW
						FSEEQLNRY
						KEIDMLLKEY
						SDGTIRLW
						GVFEVVATNGDTHLG
						REIESSPQY
						VLDDKLYVV
						YLYPDITRL
						DEFSHQVQEW
						VSAGIQTSF
						GLKEGIPAL
						AEHFLEQQM
						EEFQFIKK
						DEFIGEKTF
						KESTLHLVL
						TEFEDIKSGY
						LSSSVIREL
						GLADKVYFL
						ELDLLSRL
						FTDAGFEHY
						SEDDLKTVF
						ETEKMIEKY
						SVLGSLSSV
						ADADLLLRY
						KGSSAVRVY
						HEGDIILKI
						LLYESPERY
						YSDITIFEKQEY
						NLDPAVHEV
						ALLEEEEGV
						VPDHVVW
						VLDDKLVFV
						IANVAHTF
						TELDLHKRL
						TLADLVHHV
						IDNGVFEVVATNGDTHLG
						GVHTVHVTF
						KEGEFVAQF
						TEDEFKRLF
						DIDTRSEFY
						KMDDLNLHY
						RLDPNVQKW
						KLDDLHTLY
						TENIDIKKY
						EELLTDNRY
						RTFPDPTSW
						TEGIIMKDF
						YVTTSTRTY
						DELDAIGTKRF
						KIYEGQVEV
						HENDITHFY
						YLDPAQRGV
						ATDDSLYY
						LSDIGSGIRY
						ILDEHVQRV
						EEVDQVARAY
						NEIQEALSRSY
						AEHPELRSY
						REVEIQSHL
						RTLRDIETF
						HIDVGGHMY
						RLFSSIVTV
						TTDLFGRDLSY
						AEPGYLVTKVVAVDGDS
						KATNVVRLL
						SISDVIAQV
						TVYGEPRKL
						REYLSADAF
						GLQEGTHEL
						REAEFTKSI
						EEVHDLERKY
						AEEEIGTPRKF
						GEAPVIQRL
						QEFGADVRL
						RLDEDLAAY
						GLFQGKTPL
						EEFQFIKKA
						NEDPTVAAF
						RTAQEVETY
						SLLSELQHA
